# A two-stage approach to identifying and validating modifiable factors for the prevention of depression

**DOI:** 10.1101/759753

**Authors:** Karmel W. Choi, Murray B. Stein, Kristen Nishimi, Tian Ge, Jonathan R.I. Coleman, Chia-Yen Chen, Andrew Ratanatharathorn, Amanda B. Zheutlin, Erin C. Dunn, 23andMe Research Team, Major Depressive Disorder Working Group of the Psychiatric Genomics Consortium, Gerome Breen, Karestan C. Koenen, Jordan W. Smoller

**Keywords:** Resilience, protective factors, polygenic risk, depression, prevention, PheWAS

## Abstract

**Background:** Although depression is recognized as the leading cause of disability worldwide, decades of research have identified few actionable preventive factors. Using phenotypic and genomic data from the UK Biobank, we took advantage of a unique opportunity to screen a wide range of potentially modifiable factors that could offset known risk factors for depression.

**Methods:** We curated baseline data on more than 100 lifestyle and environmental factors in participants’ lives, including behavioral (e.g., exercise, sleep, media use, diet), social (e.g., support, activities), and environmental (e.g., greenspace, pollution) variables. In a follow-up survey, participants reported on their traumatic life experiences and mental health, including depression. Polygenic risk scores for depression were generated based on large-scale genome-wide association results. Excluding those meeting criteria for depression at baseline, we identified at-risk individuals at high predicted probability (> 90th percentile) for clinically significant depression at follow-up based on their (i) polygenic risk, or (ii) reported traumatic life events. Using a factors-wide design corrected for multiple testing and adjusted for potential confounders, we identified modifiable factors associated with follow-up depression in the full sample and among at-risk individuals. Using a two-sample Mendelian randomization (MR) design, we then examined which significant factors showed potential causal influences on depression risk, or vice versa.

**Results:** A range of baseline modifiable factors were prospectively associated with follow-up depression, including factors related to social engagement, physical activity, media use, and diet. MR follow-up analyses provided further support for the effects of social support-seeking, TV use, and other factors on depression risk.

**Conclusion:** As the field increasingly quantifies the role of genetic factors in complex conditions such as depression, knowledge of modifiable factors that could offset one’s genetic risk has become highly relevant. Here, we present an approach to screening for potentially modifiable factors that may offset the risk of depression in general and among at-risk individuals. In light of the burden of disease associated with depression and the urgent need for actionable preventive strategies, this approach could help prioritize candidates for follow-up studies including clinical trials for depression prevention.
