## Supplementary Tables 3 for "A two-stage approach to identifying and validating modifiable factors for the prevention of depression"

### Sheet: facs -> depression
method	expb	cilo	ciup	pval	nsnp	factor
Inverse variance weighted	1.336	1.1702	1.5252	1.82e-05	91	circnap
Weighted median	1.3175	1.0835	1.602	0.00572	91	circnap
MR Egger	1.6958	0.9692	2.9671	0.0676	91	circnap
Inverse variance weighted	1.0375	0.9337	1.1528	0.494	54	circsleep
Weighted median	0.9927	0.8583	1.1481	0.921	54	circsleep
MR Egger	0.9607	0.6026	1.5314	0.867	54	circsleep
Inverse variance weighted	0.9832	0.9433	1.0248	0.423	44	dietcereal
Weighted median	0.9781	0.9208	1.039	0.472	44	dietcereal
MR Egger	0.9746	0.8219	1.1557	0.769	44	dietcereal
Inverse variance weighted	1.1496	0.8659	1.5262	0.335	23	dietchanges
Weighted median	1.4012	0.9386	2.0917	0.099	23	dietchanges
MR Egger	1.5379	0.5195	4.5531	0.446	23	dietchanges
Inverse variance weighted	1.1694	0.9485	1.4418	0.143	25	dietlamb
Weighted median	1.1165	0.8148	1.53	0.493	25	dietlamb
MR Egger	0.9766	0.5919	1.6112	0.927	25	dietlamb
Inverse variance weighted	1.2781	1.1109	1.4705	0.000604	6	dietmultivit
Weighted median	1.3556	1.1379	1.6149	0.000659	6	dietmultivit
MR Egger	0.5231	0.0244	11.234	0.7	6	dietmultivit
Inverse variance weighted	1.0964	1.0067	1.194	0.0345	98	dietsalt
Weighted median	1.1606	1.0232	1.3164	0.0205	98	dietsalt
MR Egger	1.3124	0.9523	1.8088	0.1	98	dietsalt
Inverse variance weighted	0.9491	0.9096	0.9904	0.0163	37	diettea
Weighted median	0.9363	0.8793	0.9969	0.0398	37	diettea
MR Egger	1.0832	0.9301	1.2616	0.311	37	diettea
Inverse variance weighted	1.0624	0.9707	1.1627	0.189	53	envsunprotect
Weighted median	1.0991	0.9609	1.2572	0.168	53	envsunprotect
MR Egger	1.0561	0.9006	1.2385	0.505	53	envsunprotect
Inverse variance weighted	1.1577	0.9852	1.3605	0.0753	13	medicell
Weighted median	1.2406	0.9912	1.5528	0.0598	13	medicell
MR Egger	1.77	0.9049	3.4619	0.123	13	medicell
Inverse variance weighted	1.0199	0.9625	1.0806	0.505	55	medicomp
Weighted median	1.0187	0.9373	1.1072	0.662	55	medicomp
MR Egger	0.9981	0.9243	1.0778	0.962	55	medicomp
Inverse variance weighted	1.0707	0.8507	1.3476	0.56	46	medigames
Weighted median	1.1763	0.8461	1.6353	0.334	46	medigames
MR Egger	1.2567	0.4265	3.7029	0.681	46	medigames
Inverse variance weighted	1.0904	1.0501	1.1323	6.81e-06	145	meditv
Weighted median	1.093	1.0353	1.1541	0.00133	145	meditv
MR Egger	1.0509	0.9499	1.1626	0.337	145	meditv
Inverse variance weighted	1.0377	0.8771	1.2277	0.666	59	physpace
Weighted median	1.057	0.8236	1.3566	0.663	59	physpace
MR Egger	0.634	0.3187	1.261	0.199	59	physpace
Inverse variance weighted	0.9829	0.8699	1.1106	0.782	11	phystranswalk
Weighted median	0.9422	0.793	1.1196	0.499	11	phystranswalk
MR Egger	1.531	0.8689	2.6975	0.175	11	phystranswalk
Inverse variance weighted	0.995	0.8886	1.1141	0.931	17	phystypediyh
Weighted median	0.9616	0.8346	1.1079	0.588	17	phystypediyh
MR Egger	1.4294	0.6453	3.1666	0.393	17	phystypediyh
Inverse variance weighted	0.9016	0.8198	0.9915	0.0327	18	phystypeoth
Weighted median	0.9121	0.7984	1.042	0.176	18	phystypeoth
MR Egger	1.0879	0.7036	1.6821	0.71	18	phystypeoth
Inverse variance weighted	1.0154	0.9184	1.1227	0.765	13	phystypewalk
Weighted median	1.039	0.9001	1.1993	0.601	13	phystypewalk
MR Egger	0.957	0.3937	2.3264	0.925	13	phystypewalk
Inverse variance weighted	0.7611	0.6703	0.8642	2.53e-05	10	socconfid
Weighted median	0.7212	0.61	0.8527	0.000131	10	socconfid
MR Egger	0.8153	0.5019	1.3244	0.433	10	socconfid
Inverse variance weighted	0.9101	0.7836	1.0571	0.217	6	socgym
Weighted median	0.8963	0.7423	1.0823	0.255	6	socgym
MR Egger	1.4398	0.5406	3.835	0.506	6	socgym
Inverse variance weighted	1.0598	0.9277	1.2106	0.393	10	socother
Weighted median	1.0794	0.9291	1.2539	0.318	10	socother
MR Egger	1.2384	0.8521	1.7999	0.295	10	socother
Inverse variance weighted	0.9654	0.913	1.0207	0.216	25	socpub
Weighted median	0.9965	0.9193	1.0802	0.932	25	socpub
MR Egger	0.9909	0.9033	1.087	0.848	25	socpub
Inverse variance weighted	1.0076	0.9696	1.047	0.7	51	socrelig
Weighted median	1.0109	0.9564	1.0684	0.702	51	socrelig
MR Egger	1.0507	0.9367	1.1786	0.403	51	socrelig
Inverse variance weighted	0.7882	0.6471	0.96	0.018	11	socvisit
Weighted median	0.7604	0.5764	1.0033	0.0528	11	socvisit
MR Egger	0.5052	0.1489	1.7139	0.302	11	socvisit
Inverse variance weighted	1.0022	0.9527	1.0543	0.932	16	dietvitB
Weighted median	1.0267	0.9535	1.1054	0.485	16	dietvitB
MR Egger	1.1299	1.0034	1.2724	0.0634	16	dietvitB
Inverse variance weighted	1.0235	0.8494	1.2335	0.807	22	physwalkf
Weighted median	1.2769	0.9686	1.6833	0.083	22	physwalkf
MR Egger	1.1396	0.7644	1.6991	0.528	22	physwalkf

### Sheet: depression -> binary facs
method	effect	cilo	ciup	pval	nsnp	factor
Inverse variance weighted	1.0629	1.0026	1.1268	0.0407	44	dietmultivit
Weighted median	1.0943	1.0064	1.1899	0.0349	44	dietmultivit
MR Egger	1.0345	0.8332	1.2845	0.76	44	dietmultivit
Inverse variance weighted	1.1413	1.0221	1.2746	0.0189	50	dietvitB
Weighted median	1.0636	0.9045	1.2505	0.456	50	dietvitB
MR Egger	0.8522	0.5529	1.3135	0.472	50	dietvitB
Inverse variance weighted	1.057	1.0093	1.107	0.0187	47	phystranswalk
Weighted median	1.0665	1.0014	1.1359	0.0452	47	phystranswalk
MR Egger	1.1278	0.9619	1.3222	0.145	47	phystranswalk
Inverse variance weighted	0.9805	0.9347	1.0285	0.419	49	phystypediyh
Weighted median	0.9853	0.9199	1.0553	0.672	49	phystypediyh
MR Egger	0.8916	0.7508	1.0587	0.197	49	phystypediyh
Inverse variance weighted	0.9813	0.9341	1.0309	0.452	42	phystypeoth
Weighted median	0.9731	0.9059	1.0452	0.455	42	phystypeoth
MR Egger	0.994	0.8173	1.209	0.952	42	phystypeoth
Inverse variance weighted	1.0553	1.0035	1.1099	0.0361	51	phystypewalk
Weighted median	1.0496	0.975	1.1299	0.198	51	phystypewalk
MR Egger	1.128	0.9503	1.339	0.175	51	phystypewalk
Inverse variance weighted	0.9309	0.8836	0.9807	0.0071	44	socgym
Weighted median	0.9023	0.8406	0.9686	0.00449	44	socgym
MR Egger	0.9755	0.8081	1.1775	0.798	44	socgym
Inverse variance weighted	1.005	0.9495	1.0636	0.865	51	socother
Weighted median	1.0412	0.9616	1.1274	0.319	51	socother
MR Egger	1.3408	1.0494	1.713	0.0231	51	socother
Inverse variance weighted	0.9214	0.8673	0.9789	0.00803	45	socpub
Weighted median	0.9054	0.8349	0.9819	0.0163	45	socpub
MR Egger	1.124	0.8701	1.4518	0.376	45	socpub
Inverse variance weighted	1.0306	0.9637	1.1021	0.379	45	socrelig
Weighted median	1.053	0.9576	1.1579	0.287	45	socrelig
MR Egger	1.0903	0.8511	1.3968	0.498	45	socrelig

### Sheet: depression -> non-binary facs
method	effect	cilo	ciup	pval	nsnp	factor
Inverse variance weighted	0.0498	0.0347	0.0648	8.45e-11	43	circnap
Weighted median	0.0376	0.0167	0.0585	0.000424	43	circnap
MR Egger	0.0168	-0.03	0.0635	0.486	43	circnap
Inverse variance weighted	-0.0255	-0.0547	0.0037	0.0866	42	circsleep
Weighted median	-0.0303	-0.0706	0.0099	0.14	42	circsleep
MR Egger	0.1269	0.0442	0.2097	0.00454	42	circsleep
Inverse variance weighted	-0.0196	-0.0881	0.049	0.576	48	dietcereal
Weighted median	-0.0067	-0.1044	0.091	0.893	48	dietcereal
MR Egger	0.0642	-0.1904	0.3187	0.624	48	dietcereal
Inverse variance weighted	0.0029	-0.0122	0.0179	0.707	42	dietchanges
Weighted median	-0.0008	-0.0216	0.0201	0.941	42	dietchanges
MR Egger	0.0289	-0.0272	0.085	0.318	42	dietchanges
Inverse variance weighted	-0.0048	-0.0225	0.013	0.6	38	dietlamb
Weighted median	-0.0068	-0.0317	0.0182	0.596	38	dietlamb
MR Egger	-0.0186	-0.0714	0.0342	0.495	38	dietlamb
Inverse variance weighted	-0.0016	-0.0225	0.0193	0.881	42	dietsalt
Weighted median	-0.0122	-0.042	0.0176	0.422	42	dietsalt
MR Egger	0.0021	-0.0707	0.075	0.954	42	dietsalt
Inverse variance weighted	-0.0217	-0.0912	0.0478	0.541	48	diettea
Weighted median	-0.0311	-0.1256	0.0634	0.519	48	diettea
MR Egger	-0.0851	-0.3123	0.1421	0.467	48	diettea
Inverse variance weighted	0.007	-0.0133	0.0274	0.499	44	envsunprotect
Weighted median	0.0036	-0.0244	0.0316	0.802	44	envsunprotect
MR Egger	0.0049	-0.067	0.0767	0.895	44	envsunprotect
Inverse variance weighted	-0.0123	-0.0446	0.0201	0.457	45	medicell
Weighted median	0.0049	-0.0431	0.0529	0.84	45	medicell
MR Egger	0.0029	-0.1099	0.1157	0.96	45	medicell
Inverse variance weighted	0.0529	0.0138	0.092	0.00797	44	medicomp
Weighted median	0.0631	0.006	0.1202	0.0303	44	medicomp
MR Egger	0.0939	-0.0431	0.2309	0.186	44	medicomp
Inverse variance weighted	0.0132	0.0011	0.0254	0.0327	43	medigames
Weighted median	0.0099	-0.0075	0.0274	0.265	43	medigames
MR Egger	0.0048	-0.0416	0.0512	0.839	43	medigames
Inverse variance weighted	0.0263	-0.014	0.0667	0.201	39	meditv
Weighted median	0.0212	-0.0361	0.0785	0.468	39	meditv
MR Egger	-0.1031	-0.2441	0.0378	0.16	39	meditv
Inverse variance weighted	0.0028	-0.0127	0.0183	0.722	46	physpace
Weighted median	0.001	-0.0204	0.0223	0.93	46	physpace
MR Egger	0.0342	-0.0192	0.0877	0.216	46	physpace
Inverse variance weighted	0.0322	-0.0148	0.0791	0.179	47	physwalkf
Weighted median	0.0178	-0.0494	0.085	0.604	47	physwalkf
MR Egger	0.1891	0.0287	0.3495	0.0255	47	physwalkf
Inverse variance weighted	-0.011	-0.0539	0.0318	0.614	50	socconfid
Weighted median	-0.0272	-0.0894	0.035	0.392	50	socconfid
MR Egger	-0.072	-0.2592	0.1152	0.454	50	socconfid
Inverse variance weighted	-0.0082	-0.0342	0.0178	0.536	44	socvisit
Weighted median	-0.0099	-0.0485	0.0287	0.614	44	socvisit
MR Egger	0.0311	-0.065	0.1272	0.529	44	socvisit
